# Cell-autonomous thermogenesis of macrophage alters its antibacterial function

**DOI:** 10.64898/2026.01.13.699193

**Authors:** Hiroki Sugimoto, Takayuki Isagawa, Kazuhiko Miyanaga, Kotaro Kiga, Yuki Sugiura, Masamichi Yamamoto, Ichiro Manabe, Takahiro Kuchimaru, Longzhu Cui, Norihiko Takeda

**Author notes:** For correspondence: Hiroki Sugimoto, and Norihiko Takeda.

## Abstract

Dynamic temperature gradients exist across the bodies of endothermic animals, from the core to peripheral organ, resulting in the physiological cold environment in superficial regions. Consequently, macrophages distributed throughout the body must be able to adapt not only to thermoneutral conditions but also to colder environments. In fact, it is known that environmental temperature influences macrophage immune responses. However, the thermo-responsive mechanisms of macrophage have been largely unexplored. Here we show that macrophage themselves maintains intracellular temperature under physiological cold condition by increasing proton leak index (defined as mitochondrial proton leak per spare respiratory capacity). We further identified a contribution of ADP/ATP carrier (AAC) to this increase in proton leak index. This cell-autonomous thermogenesis pathway, which does not depend on neural or hormonal inputs, highlights the potential for local and organ-specific temperature regulation. Moreover, cold stress reduced mitochondrial membrane potential, which in turn suppressed the expression of the antimicrobial peptide Resistin-like molecule alpha (RETNLA) and diminished antibacterial properties. Together, these findings suggest that macrophages generate heat whereas compromising antibacterial properties, thereby increasing susceptibility to bacterial infection in physiological cold environment. This adaptation mechanism may underscore the important role of temperature homeostasis in non-adipocyte cells.
