## Supplementary material for "Cell-autonomous thermogenesis of macrophage alters its antibacterial function": Material list

### Sheet: Comprehensive list 
sTable.1 Comprehensive list of reagents and resources used.
Reagent or Resource	Source	Product ID	Molecular Weight (kDa)	Origin	Use
Antibodies
Retnla antibody	Abcam	ab39626	12	Rabbit/Polyclonal	WB (1:1000)
STAT6 antibody	Cell Signaling Technology	9362S	110	Rabbit/Polyclonal	WB (1:1000)
Phospho-Stat6 (Tyr641) antibody	Cell Signaling Technology	9361	110	Rabbit/Polyclonal	WB (1:1000)
Anti-β-Actin mAb	MBL	M177-3	42	Mouse/Monoclonal	WB(1:30000)
Anti-Rabbit IgG HRP conjugate	PROMEGA	W4018	-		WB(1:30000)
Anti-IgG (H+L chain) (Mouse) pAb-HRP	MBL	330	-		WB(1:30000)
Chemicals and Recombinant Proteins	Source	Product ID
Recombinant Mouse M-CSF	BioLegend	576404
Mouse RELM alpha Recombinant Protein	PeproTech	450-26-25UG
Recombinant Mouse IL-4	RSD	404-ML
Oligomycin A	Sigma	75351-5MG
FCCP	MedChemExpress	HY-100410
Rotenone	MedChemExpress	HY-B1756
Antimycine A	Sigma	A8674-25MG
Genipin	Cayman	10010622
Carboxyatractyloside(CATR)	TargetMol	T8170
IBMX	Sigma	I5879
Dexamethasone	Wako	047-18863
Insulin	Sigma	I6634
Medetomidine	Meiji Animal Health	Medetomine Meiji
Midazolam	NichiIko	871124
Butorphanol	Meiji Animal Health	Vetorphale
Atipamezole	Kyoritsu Siyaku	Atipame
Critical Commercial Assays	Source	Product ID
for qPCR
FastGene™ RNA Basic Kit	NIPPON Genetics	FG-80250
RevaTra Ace® qPCR RT Master Mix	TOYOBO	FSQ-201
THUNDERBIRD SYBER™ qPCR Mix	TOYOBO	QPS-201
OIAshredder	QIAGEN	79656
for Western blot
Pierce™ BCA Protein Assay kit	Thermo scientific	23227
ECL Select™ Western Blotting Detection Reagents	cytiva	RPN2235
Protease Inhibitor Cocktail Tablets	Roche	1183617001
Phosphatase Inhibitor Cocktail (EDTA free)	nacalai	07575-51
Precision Plus Protein Dual Color Standards	BIO RAD	1610394
Amersham™ Hybond® P Western blotting membranes, PVDF	Cytiva	RPN2232
for Mitochondrial membrane potential
MT-1 MitoMP Detection Kit	Dojindo	MT13
Hoechst 33342	Dojindo	NX088
for Intracellular temperature
Cellular Thermoprobe® for Fluorescence Ratio	Funakoshi	FDV-0005
for Electroporation
Amaxa™ Mouse Macrophage Nucleofector Kit	Lonza	VPA-1009
for Bacteria infection
Nair Hair Remover Lotion	Nair	B001E6OAM8
for XF
XF24 Flux Pack, Seahorse Bioscience	Agilent Technologies	02340-10
